# Oncogenic KRAS regulates secretion of extracellular vesicles and surface membrane charge via regulation of phosphatidylserine in pancreatic cancer

**DOI:** 10.1101/2025.09.21.677641

**Authors:** Kshipra S Kapoor, Xin Luo, Kaira A Church, Martin M Bell, Bo Fan, Seoyun Kong, Elena V Ramirez, Yi-Lin Chen, Fernanda G Kugeratski, Sibani Lisa Biswal, Kathleen M McAndrews, Florian Gebauer, Christoph Kahlert, Jacob T Robinson, Raghu Kalluri

## Abstract

Extracellular vesicles (EVs) have the potential to be used as a liquid biopsy for cancer detection and treatment response assessment. Although the potential of EVs as disease-specific biomarkers has been promising, the rapid and specific enrichment of EVs from body fluids in the clinical setting remains challenging. To address this limitation, we developed a Microfluidic Electrophoresis (MEP) device, that allows label-free enrichment of EVs based on charge from the serum of patients with pancreatic cancer (PaCa). The ability of MEP to enrich anionic EVs was validated using cell line-derived EVs and PaCa serum-derived EVs. We observed a positive correlation between the KRAS status, secretion of EVs, and net negative zeta potential (ζ-potential) of EVs. Further analyses identified phosphatidylserine (PS) and extraluminal DNA as molecular determinants of the enhanced anionic nature of PaCa-derived EVs. Overall, this work introduces a new microfluidic device to enrich cancer EVs in circulation with potential for further rapid detection of PaCa.
