## Supplemental Table for "Oncogenic KRAS regulates secretion of extracellular vesicles and surface membrane charge via regulation of phosphatidylserine in pancreatic cancer"

### Sheet: Supplementary Table 1
		Patient ID	Disease	Tumor Stage	Treatment Status	Sample Type	Notes
		PG1	PDAC	II	Treatment-naïve	Peripheral Blood
		PG2	PDAC	III	Treatment-naïve	Peripheral Blood
		PG3	PDAC	III	Treatment-naïve	Peripheral Blood
		PG4	PDAC	II	Treatment-naïve	Peripheral Blood
		PG5	PDAC	III	Treatment-naïve	Peripheral Blood
		PG6	PDAC	III	Treatment-naïve	Peripheral Blood
		PG8	PDAC	III	Treatment-naïve	Peripheral Blood
		HD1795	PDAC	III	Treatment-naïve	Peripheral Blood
		HD1852	PDAC	II	Treatment-naïve	Peripheral Blood
		HD1856	PDAC	III	Treatment-naïve	Peripheral Blood
		HD1857	PDAC	III	Treatment-naïve	Peripheral Blood
		HD1887	PDAC	III	Treatment-naïve	Peripheral Blood
		HD1899	PDAC	N/A	Treatment-naïve	Peripheral Blood	Peritoneal Carcinomatosis
		HD1909	PDAC	II	Treatment-naïve	Peripheral Blood
		HD1910	PDAC	II	Treatment-naïve	Peripheral Blood
		HD1912	PDAC	IV	Treatment-naïve	Peripheral Blood
		HD1919	PDAC	N/A	Neoadjuvant adio-chemotherapy	Peripheral Blood
		HD1923	PDAC	III	Treatment-naïve	Peripheral Blood
		HD1924	PDAC	III	Treatment-naïve	Peripheral Blood
